# Multiple origins of insular woodiness on the Canary Islands are consistent with palaeoclimatic aridification

**DOI:** 10.1101/2020.05.09.084582

**Authors:** Alexander Hooft van Huysduynen, Steven Janssens, Vincent Merckx, Rutger Vos, Luis Valente, Alexander Zizka, Maximilian Larter, Betül Karabayir, Daphne Maaskant, Youri Witmer, José Maria Fernández-Palacios, Lea de Nascimento, Ruth Molina Jaén, Juli Caujapé Castells, Águedo Marrero-Rodríguez, Marcelino del Arco, Frederic Lens

**Author notes:** corresponding author: Frederic Lens.

## Abstract

**Aim:** Insular woodiness, referring to the evolutionary transition from herbaceousness towards woodiness on islands, has arisen at least 38 times on the Canary Islands. Distribution patterns and physiological experiments have suggested a link between insular woodiness and increased drought stress resistance in current-day species, but we do not know in which palaeoclimatic conditions these insular woody lineages originated. Therefore, we estimated the timing of colonisation events and origin of woodiness of multiple Canary Island lineages and reviewed the palaeoclimate based on literature.

**Location:** Canary Islands (Spain).

**Taxon:** 37 lineages, including 24 insular woody and 13 non-insular woody (i.e. herbaceous, ancestrally woody, and derived woody).

**Methods:** To enable a simultaneous dating analysis for all 37 lineages, two chloroplast markers (*matK* and *rbcL*) for 135 Canary Island species and 103 closely related continental relatives were sequenced and aligned to an existing *matK-rbcL* dataset including ca 24,000 species that was calibrated with 42 fossils from outside the Canaries. After constraining the species to the family level, 200 RAxML runs were performed and dated with TreePL.

**Results:** Woodiness in 80-90% of the insular woody lineages originated within the last 7 Myr, coinciding with the onset of major aridification events nearby the Canaries (start of north African desertification, followed by Messinian salinity crisis); in ca 55-65% of the insular woody lineages studied, woodiness developed within the last 3.2 Myr during which Mediterranean seasonality (yearly summer droughts) became established on the Canaries, followed by dry Pleistocene glacial fluctuations.

**Main conclusions:** Although details of the initial colonisation and settlement of many island plant lineages remain elusive, our results are consistent with palaeodrought as a potential driver for woodiness in most of the insular woody Canary Island lineages studied.
