## Appendix S1 for "Multiple origins of insular woodiness on the Canary Islands are consistent with palaeoclimatic aridification"

### Sheet: Sheet1
	LEGEND
	Insular woody Canary Island species
	Herbaceous Canary Island species
	Ancesteral or derived woody Canary Island species
	Closely related species used as outgroup
Family according to APG IV	Species	Geographic distribution	Source matK	matK accession no.	Source rbcL	rbcL accession no.	Voucher
Apiaceae	Bupleurum handiense	Canary Islands	DNA databank Gran Canaria	MN783886	DNA databank Gran Canaria	MN783764	Marrero Á s.n., El Bosquecillo, Risco de Famara, (Lanzarote, Spain), from DNA databank Gran Canaria, Botanical Garden Canario ‘Viera y Clavijo’, LPA: 17083-17084
Apiaceae	Bupleurum salicifolium	Canary Islands, Madeira	DNA databank Gran Canaria	MN783888	DNA databank Gran Canaria	MN783766	Caujapé-Castells J, Cruz J s.n., Barranco paralelo a Cortadores, Mogán, Gran Canaria (Canary Islands, Spain), from DNA databank Gran Canaria, Botanical Garden Canario ‘Viera y Clavijo’, ID 13012
Apiaceae	Bupleurum montanum	Northwest Africa	Herbarium Naturalis Biodiversity Center	MN783887	Herbarium Naturalis Biodiversity Center	MN783765	Société pour l’ échange des plantes vaculaires de l’ Europe et du bassin mediterrranéen 12383, Parc national du Djurdjura, dep. Bouira, Morocco, From Naturalis Biodiversity Center (The Netherlands)
Apocynaceae	Ceropegia dichotoma	Canary Islands	Herbarium La Laguna University	MN783894	Herbarium La Laguna University	MN783772	del Arco Aguilar M, Witmer Y 53292, Tenerife. Teno Bajo. 313742 / 3138516; 145 m
Apocynaceae	Ceropegia fusca	Canary Islands	Herbarium La Laguna University	MN783895	Herbarium La Laguna University	MN783773	del Arco Aguilar M, Witmer Y 53262, Tenerife. Güímar. Malpaís de Güímar. 365704 / 3131206; 4 m
Apocynaceae	Brachystelma bourneae	India	not available		NCBI GenBank HG530552
Apocynaceae	Brachystelma edule	Southeast Asia	not available		NCBI GenBank EU196252
Apocynaceae	Brachystelma naorojii	India	not available		NCBI GenBank EU196253
Apocynaceae	Ceropegia elegans	Southeast Asia	not available		NCBI GenBank EU196262
Apocynaceae	Ceropegia intermedia	India	not available		NCBI GenBank EU196263
Apocynaceae	Ceropegia lawii	India	not available		NCBI GenBank EU196265
Apocynaceae	Ceropegia media	India	not available		NCBI GenBank EU196266
Apocynaceae	Ceropegia pubescens	South Central Asia	NCBI GenBank KX911173		NCBI GenBank KX910831
Apocynaceae	Ceropegia wood	Southern Africa	not available		NCBI GenBank X91775
Araliaceae	Hedera canariensis	Canary Islands	Herbarium La Laguna University	MN783930	Herbarium La Laguna University	MN783808	del Arco Aguilar M, Witmer Y 53283, Tenerife. Anaga. Cruz del Carmen. 374800 / 3156797; 953 m
Araliaceae	Hedera helix	Europe, including Mediterranean	NCBI GenBank MH552364		NCBI GenBank AB817810
Asteraceae	Argyranthemum broussonetii	Canary Islands	Herbarium La Laguna University	MN783877	Herbarium La Laguna University	MN783755	Lens F, Gravendeel G, del Arco M 66, road from Izaña to El Teide, Tenerife (Canary Islands, Spain)
Asteraceae	Argyranthemum callichrysum	Canary Islands	Botanical Garden Marburg	MN783878	Botanical Garden Marburg	MN783756	collector and number unknown, Ancon de Las Palmas, 1050 m asl, La Gomera (Canary Islands, Spain), from Botanical Garden Marburg-Karteiauszug, via Botanical Garden Natural History Museum Oslo, Norway, ID ES-0-MB-1973/234
Asteraceae	Argyranthemum coronopifolium	Canary Islands	Botanical Garden Marburg	MN783879	Botanical Garden Marburg	MN783757	Lenski I 1040, Buenavista, Tenerife (Canary Islands, Spain), from Botanical Garden Marburg-Karteiauszug, ID ES-0-MB-1970/1685
Asteraceae	Argyranthemum escarrei	Canary Islands	DNA databank Gran Canaria	MN783880	DNA databank Gran Canaria	MN783758	Martinez M, Soto M, Saturno O s.n., Peñones del Amo, Aldea de San Nicolás (Gran Canaria, Spain), from DNA databank Gran Canaria, Botanical Garden Canario ‘Viera y Clavijo’, ID 7337P
Asteraceae	Argyranthemum haouarytheum	Canary Islands	DNA databank Gran Canaria	MN783881	DNA databank Gran Canaria	MN783759	Marrero Á., Caujapé-Castells J 10450, Don Pedro-Barranco Fagundo, Garafía (La Palma, Spain), from DNA databank Gran Canaria, Botanical Garden Canario ‘Viera y Clavijo’, ID 10450
Asteraceae	Argyranthemum lidii	Canary Islands	DNA databank Gran Canaria	MN783882	DNA databank Gran Canaria	MN783760	Caujapé-Castells J, Soto M, Jones K s.n. Andenes de Guayedra a Barranco Oscuro, Agaete, Gran Canaria (Canary Islands, Spain), from DNA databank Gran Canaria, Botanical Garden Canario ‘Viera y Clavijo’, ID 7335
Asteraceae	Argyranthemum webbii	Canary Islands	Texas Herbarium	MN783883	Texas Herbarium	MN783761	collector and number unknown, Los Sauces, La Palma (Canary Islands, Spain), from Texas Herbarium (USA)
Asteraceae	Aaronsohnia factorovskyi	Arabian Peninsula	Herbarium Naturalis Biodiversity Center	MN783870	Herbarium Naturalis Biodiversity Center	MN783748	Townsend CC 65/6, banks of the Dead Sea Jordan, From Naturalis Biodiversity Center
Asteraceae	Atractylis arbuscula	Canary Islands	DNA databank Gran Canaria	MN783884	DNA databank Gran Canaria	MN783762	Marrero Á, Cuesta de Silva s.n., Santa María de Guía, Gran Canaria, (Canary Islands, Spain), from DNA databank Gran Canaria, Botanical Garden Canario ‘Viera y Clavijo’, ID GB1075
Asteraceae	Atractylis carduus	Northern Africa, Arabian Peninsula, Pakistan and Iraq	not available		NCBI GenBank KC589798
Asteraceae	Carlina canariensis	Canary Islands	DNA databank Gran Canaria	MN783891	DNA databank Gran Canaria	MN783769	Caujapé-Castells J s.n., Cruce de Tasartico-Degollada de Güi-Güi-Playa de Tasartico, Gran Canaria (Canary Islands, Spain), from DNA databank Gran Canaria, Botanical Garden Canario ‘Viera y Clavijo’, ID 8325
Asteraceae	Carlina falcata	Canary Islands	not available		NCBI GenBank KC589810
Asteraceae	Carlina salicifolia	Canary Islands, Madeira	Herbarium La Laguna University	MN783892	Herbarium La Laguna University	MN783770	Lens F, Gravendeel G, del Arco M 28, Anaga, along road Casa Forestal and El Bailadero, Tenerife (Canary Islands, Spain)
Asteraceae	Carlina texedae	Canary Islands	DNA databank Gran Canaria	MN783893	DNA databank Gran Canaria	MN783771	Caujapé-Castells J s.n., Ctra desde Bco. de Fataga a Ayagaures, San Bartolomé de Tirajana, Gran Canaria (Canary Islands, Spain), from DNA databank Gran Canaria, Botanical Garden Canario ‘Viera y Clavijo’, ID 8900
Asteraceae	Carlina lanata	Mediterranean	not available		NCBI GenBank KC589812
Asteraceae	Gonospermum fruticosum	Canary Islands	Botanical Garden Marburg	MN783929	Botanical Garden Marburg	MN783807	Voggenreiter V s.n., Anaga, Tejina, Tenerife (Canary Islands, Spain), from Botanical Garden Marburg-Karteiauszug, ID ES-0-MB-1970/1897
Asteraceae	Tanacetum coccineum	Central Asia	not available		NCBI GenBank KF613036
Asteraceae	Pericallis appendiculata	Canary Islands	DNA databank Gran Canaria	MN783947	DNA databank Gran Canaria	MN783836	Marrero Á, Caujapé-Castells J s.n., El Palo que salta, sobre Epina, Vallehermoso, Gran Canaria (Canary Islands, Spain), from DNA databank Gran Canaria, Botanical Garden Canario ‘Viera y Clavijo’, ID 6610
Asteraceae	Pericallis cruenta	Canary Islands	not available		NCBI GenBank AB530975		Santos Guerra A 144, Canary Islands (Spain), from Texas Herbarium (USA)
Asteraceae	Pericallis lanata	Canary Islands	Botanical Garden Marburg	MN783948	Botanical Garden Marburg	MN783837	collector unknown, Güímar, Tenerife (Canary Islands, Spain), from Botanical Garden Marburg-Karteiauszug, via Botanical Garden Canario ‘Viera y Clavijo’, ID ES-0-MB-1994/264
Asteraceae	Pericallis papyracea	Canary Islands	DNA databank Gran Canaria	MN783949	DNA databank Gran Canaria	MN783838	Marrero Á, Caujapé-Castells J s.n., entre Los Tilos y puente de Los Sauces, Los Sauces, La Palma, (Canary Islands, Spain), from DNA databank Gran Canaria, Botanical Garden Canario ‘Viera y Clavijo’, ID 10292
Asteraceae	Pericallis steetzii	Canary Islands	NCBI GenBank KJ747786		NCBI GenBank KJ595745
Asteraceae	Pericallis webbii	Canary Islands	Hortus Botanicus Leiden	MN783950	Hortus Botanicus Leiden	MN783839	collector and number unknown, Canary Islands, Spain, from Hortus Botanicus Leiden (The Netherlands)
Asteraceae	Emilia coccinea	tropical Africa	not available		NCBI GenBank GU817758
Asteraceae	Emilia fosbergii	Central America (incl. Caribbean), South America	NCBI GenBank KJ772751		NCBI GenBank JQ590634
Asteraceae	Emilia praetermissa	West Africa	not available		NCBI GenBank KJ735965
Asteraceae	Emilia prenanthoidea	Southeast Asia	Herbarium Naturalis Biodiversity Center	MN783921	Herbarium Naturalis Biodiversity Center	MN783800	Grard P 173, locality unknown Laos, From Naturalis Biodiversity Center
Asteraceae	Emilia sonchifolia	tropical Africa (incl. Madagascar), Southeast Asia	Herbarium Naturalis Biodiversity Center	MN783922	Herbarium Naturalis Biodiversity Center	MN783801	Comanor PL 826, Ceylon, Main Yala road (Sri Lanka), from Naturalis Biodiversity Center
Asteraceae	Reichardia crystallina	Canary Islands	DNA databank Gran Canaria	MN783954	DNA databank Gran Canaria	MN783843	Olangua-Corral M s.n. La Hondura, Fasnia, Tenerife 60 m.s.m (Canary Islands, Spain), from DNA databank Gran Canaria, Botanical Garden Canario ‘Viera y Clavijo’, ID 9816
Asteraceae	Reichardia intermedia	Mediterranean	Herbarium Naturalis Biodiversity Center	MN783955	Herbarium Naturalis Biodiversity Center	MN783844	Algarve field course, Oxford University 1996 127, about 500 m south of Algoz, along road Algoz -Guia, Algarve, Portugal, from Naturalis Biodiversity Center
Asteraceae	Reichardia picroides	Mediterranean	Herbarium Naturalis Biodiversity Center	MN783956	Herbarium Naturalis Biodiversity Center	MN783845	Leidse Bot. Excursie 1979 93, prov. Malaga, along road El Burgo - Ronda, Spain, from Naturalis Biodiversity Center
Asteraceae	Sonchus canariensis	Canary Islands	Botanical Garden Marburg	MN783973	Botanical Garden Marburg	MN783862	collector and exact locality unknown, Boca del Paso, Adeje at 1000 m asl., Tenerife (Canary Islands, Spain), from Botanical Garden Marburg-Karteiauszug, via Jardin de Aclimatacion de la Orotava (Tenerife), ID ES-0-MB-1979/2270
Asteraceae	Sonchus congestus	Canary Islands	Botanical Garden Marburg	MN783974	Botanical Garden Marburg	MN783863	collector and exact locality unknown (Canary Islands, Spain), from Botanical Garden Marburg-Karteiauszug, ID XX-0-MB-1987/315
Asteraceae	Sonchus hierrensis	Canary Islands	NCBI GenBank DQ023020		Botanical Garden Marburg	MN783864	collector unknown, El Golfo, near El Parque, El Hierro at 480m asl (Canary Islands, Spain), from Botanical Garden Marburg-Karteiauszug, via Botanical Garden Natural History Museum in Oslo (Norway), ID ES-0-MB-1979/519
Asteraceae	Sonchus palmensis	Canary Islands	Botanic Garden Meise	MN783975	Botanic Garden Meise	MN783865	collector and exact locality unknown, from Botanic Garden Meise (Belgium), ID 2004106791
Asteraceae	Sonchus pinnatifidus	Canary Islands, Morocco	DNA databank Gran Canaria	MN783976	DNA databank Gran Canaria	MN783866	Naranjo M, Martín S s.n., Barranco Chafarís-Montaña Ganada, Haría, Lanzarote (Canary Islands, Spain), from DNA databank Gran Canaria, Botanical Garden Canario ‘Viera y Clavijo’, ID GB1298
Asteraceae	Sonchus wildpretii	Canary Islands	NCBI GenBank DQ022978		DNA databank Gran Canaria	MN783867	Mesa R, Oval JP, Matos J s.n., Vallehermoso, Presa del Garabato, La Gomera (Canary Islands, Spain), from DNA databank Gran Canaria, Botanical Garden Canario ‘Viera y Clavijo’, ID LPA 18981
Asteraceae	Sonchus arvensis	Europe (incl. Mediterranean), and Central Asia	NCBI GenBank MH265200		NCBI GenBank JX848427
Asteraceae	Sonchus oleraceus	Europe (incl. Mediterranean), Middle East, Central Asia, northern Africa	NCBI GenBank MK520691		NCBI GenBank EU385018
Boraginaceae	Echium aculeatum	Canary Islands	NCBI GenBank EU599692		NCBI GenBank EU599868
Boraginaceae	Echium callithyrsum	Canary Islands	DNA databank Gran Canaria	MN783916	DNA databank Gran Canaria	MN783795	Olangua-Corral M s.n., Degollada de AguaSabina, La Aldea de San Nicolas, Gran Canaria (Canary Islands, Spain), from DNA databank Gran Canaria, Botanical Garden Canario ‘Viera y Clavijo’, ID 9829
Boraginaceae	Echium decaisnei	Canary Islands	NCBI GenBank EU599691		NCBI GenBank EU599867
Boraginaceae	Echium giganteum	Canary Islands	NCBI GenBank EU599694		NCBI GenBank EU599870
Boraginaceae	Echium hierrense	Canary Islands	Botanical Garden Marburg	MN783917	Botanical Garden Marburg	MN783796	collector and exact locality unknown (Canary Islands, Spain), from Botanical Garden Marburg-Karteiauszug, via der Herrenhäuser Gärten, ID XX-0-MB-1985/46
Boraginaceae	Echium leucophaeum	Canary Islands	NCBI GenBank EU599689		NCBI GenBank EU599865
Boraginaceae	Echium onosmifolium	Canary Islands	DNA databank Gran Canaria	MN783918	DNA databank Gran Canaria	MN783797	Caujapé-Castells J s.n., Ctra. de Arguineguín a Soria, Mogán, Gran Canaria (Canary Islands, Spain), from DNA databank Gran Canaria, Botanical Garden Canario ‘Viera y Clavijo’, ID 9829
Boraginaceae	Echium simplex	Canary Islands	not available		NCBI GenBank HM849965
Boraginaceae	Echium strictum	Canary Islands	DNA databank Gran Canaria	MN783919	DNA databank Gran Canaria	MN783798	Jaén-Molina R, Soto M s.n., Barranco de Azuaje, Moya, Gran Canaria (Canary Islands, Spain), from DNA databank Gran Canaria, Botanical Garden Canario ‘Viera y Clavijo’, ID 20247
Boraginaceae	Echium virescens	Canary Islands	NCBI GenBank EU599693		NCBI GenBank EU599869
Boraginaceae	Echium webbii	Canary Islands	Botanical Garden Marburg	MN783920	Botanical Garden Marburg	MN783799	collector and exact locality unknown (Canary Islands, Spain), from Botanical Garden Marburg-Karteiauszug, via Botanical Garden Frankfurt am Main, ID XX-0-MB-2000/362
Boraginaceae	Echium wildpretii	Canary Islands	NCBI GenBank EU599687		NCBI GenBank EU599863
Boraginaceae	Echium italicum	Mediterranean, Central Asia	NCBI GenBank EU599699		NCBI GenBank EU599874
Boraginaceae	Echium vulgare	Europe (incl. Mediterranean), Central Asia	NCBI GenBank MK520026		NCBI GenBank KF158087
Brassicaceae	Crambe gomerae	Canary Islands	Texas Herbarium	MN783902	Texas Herbarium	MN783782	collector and number unknown, La Gomera (Canary Islands, Spain), from Texas Herbarium (USA)
Brassicaceae	Crambe prizelii	Canary Islands	Hortus Botanicus Leiden	MN783905	Hortus Botanicus Leiden	MN783784	collector and number unknown, Canary Islands, Spain, from Hortus Botanicus Leiden (The Netherlands), ID HBL-FL003
Brassicaceae	Crambe strigosa	Canary Islands	Herbarium La Laguna University	MN783906	Herbarium La Laguna University	MN783785	Lens F, Gravendeel G, del Arco M 19, Anaga, Casa Forestal, road towards El Bailadero, Tenerife (Canary Islands, Spain)
Brassicaceae	Crambe filiformis	West Mediterranean	Herbarium Naturalis Biodiversity Center	MN783901	Herbarium Naturalis Biodiversity Center	MN783781	Jongkind CCH, Nieuwenhuis CMJ 2930, South side of Sierra Nevada, near Rio Mulhacen and Hydro-electric station, Andalucía, Spain, from Naturalis Biodiversity Center (The Netherlands)
Brassicaceae	Crambe hispanica	East Mediterranean, Iran	Herbarium Naturalis Biodiversity Center	MN783903	not available		Mengesha BK 55, Kure, Debub Ari, Ethiopia, from Naturalis Biodiversity Center (The Netherlands)
Brassicaceae	Crambe kralikii	Northwest Africa	Herbarium Naturalis Biodiversity Center	MN783904	Herbarium Naturalis Biodiversity Center	MN783783	de Wilde JJFE 10771, Ouarzazate, Morocco, from Naturalis Biodiversity Center (The Netherlands)
Brassicaceae	Crambe maritima	Europe incl. part of Mediterranean	NCBI GenBank GQ424580		NCBI GenBank JN893186
Brassicaceae	Crambe orientalis	West and Central Asia	NCBI GenBank JN584966		NCBI GenBank KF724304
Brassicaceae	Descurainia artemisioides	Canary Islands	DNA databank Gran Canaria	MN783907	DNA databank Gran Canaria	MN783786	Caujapé-Castells J, González MA, García C s.n., San Pedro, Agaete, Gran Canaria (Canary Islands, Spain), from DNA databank Gran Canaria, Botanical Garden Canario ‘Viera y Clavijo’, ID 15169
Brassicaceae	Descurainia gilva	Canary Islands	DNA databank Gran Canaria	MN783908	DNA databank Gran Canaria	MN783787	Balsera Pinar G s.n., Espigón del Roque, El Paso, La Palma (Canary Islands, Spain), from DNA databank Gran Canaria, Botanical Garden Canario ‘Viera y Clavijo’, ID 4226
Brassicaceae	Descurainia millefolia	Canary Islands	Herbarium Naturalis Biodiversity Center	MN783909	Herbarium Naturalis Biodiversity Center	MN783788	van der Maesen LLG 334, Ladera de Barraca, Barranco de Ochenis, Rock Facade. La Gomera, (Canary Islands, Spain), from Naturalis Biodiversity Center (The Netherlands)
Brassicaceae	Descurainia preauxiana	Canary Islands	DNA databank Gran Canaria	MN783910	DNA databank Gran Canaria	MN783789	Caujapé-Castells J, Cruz J s.n., Cortadores, Tauro, La Solana, Mogán, Gran Canaria (Canary Islands, Spain), from DNA databank Gran Canaria, Botanical Garden Canario ‘Viera y Clavijo’, ID 14505
Brassicaceae	Descurainia sophioides	northern temperate Europe and America	NCBI GenBank KC482527		NCBI GenBank KC482522
Brassicaceae	Descurainia stricta	southern South America	not available		NCBI GenBank FN594838
Brassicaceae	Lobularia canariensis subsp palmensis	Canary Islands	not available		Herbarium La Laguna University	MN783817	Pérez de Paz PL s.n. (TFC: 35643), ravine of agua, Güímar, Tenerife (Canary Islands, Spain), from Herbarium La Laguna University (TFC)
Brassicaceae	Lobularia canariensis subsp canariensis	Canary Islands	not available		Herbarium La Laguna University	MN783814	Marrero A s.n. (TFC: 46722) Valsequillo, El Rincón de Tenteriguadal, rocky habitat 1100 m asl., Gran Canaria (Canary Islands, Spain), from Herbarium La Laguna University (TFC)
Brassicaceae	Lobularia canariensis subsp intermedia	Canary Islands	not available		Herbarium La Laguna University	MN783815	Rodríguez Navarro ML s.n. (TFC: 48915), ravine of Guayonje, Tacoronte at 324 m asl., Tenerife (Canary Islands, Spain), from Herbarium La Laguna University (TFC)
Brassicaceae	Lobularia canariensis subsp marginata	Canary Islands	not available		Herbarium La Laguna University	MN783816	Scholz S s.n. (TFC: 47886), Montaña de Pedro Ponce, Jandia, Fuerteventura (Canary Islands, Spain), from Herbarium La Laguna University (TFC)
Brassicaceae	Lobularia canariensis	Canary Islands	Herbarium La Laguna University	MN783934	Herbarium La Laguna University	MN783813	González Montelargo C s.n. (TFC: 50251), ravine de Ruíz, Icod el Alto (Los Realejos) Tenerife (Canary Islands, Spain) from Herbarium La Laguna University (TFC)
Brassicaceae	Lobularia maritima	Canary Islands	NCBI GenBank KM892729		NCBI GenBank HM850131
Caryophyllaceae	Silene berthelotiana	Canary Islands	Herbarium La Laguna University	MN783968	Herbarium La Laguna University	MN783857	del Arco Aguilar M, Witmer Y 53281, Las Cañadas del Teide, El Portillo, centro de Visitantes, Tenerife (Canary Islands, Spain) at 2052m asl, from Herbarium La Laguna University (TFC)
Caryophyllaceae	Silene bourgaei	Canary Islands	Herbarium La Laguna University	MN783969	Herbarium La Laguna University	MN783858	Aubes Ginoves JR, Del Arco Aguilar M s.n. (TFC: 43666), Cumris de Chijezé, 725 m, La Gomera (Canary Islands, Spain), from Herbarium La Laguna University (TFC)
Caryophyllaceae	Silene canariensis	Canary Islands	Herbarium La Laguna University	MN783970	Herbarium La Laguna University	MN783859	Salas Pascual M, s.n. (TFC: 37097), San Bartolomi 1150, Gran Canaria (Canary Islands, Spain) from Herbarium La Laguna University (TFC)
Caryophyllaceae	Silene lagunensis	Canary Islands	DNA databank Gran Canaria	MN783971	DNA databank Gran Canaria	MN783860	Marrero Á, Caujapé-Castells J s.n., Barranco Seco, Tenerife (Canary Islands, Spain), from DNA databank Gran Canaria, Botanical Garden Canario ‘Viera y Clavijo’, ID 9398
Caryophyllaceae	Silene nocteolens	Canary Islands	DNA databank Gran Canaria	MN783972	DNA databank Gran Canaria	MN783861	Carqué E s.n., Montaña Blanca, Tenerife (Canary Islands, Spain), from DNA databank Gran Canaria, Botanical Garden Canario ‘Viera y Clavijo’, ID 2662
Caryophyllaceae	Silene nutans	Europe (incl. Mediterranean), Central Asia	NCBI GenBank MH065710		NCBI GenBank HE963670
Convolvulaceae	Convolvulus canariensis	Canary Islands	Herbarium La Laguna University	MN783896	Herbarium La Laguna University	MN783776	Lens F, Gravendeel B, del Arco M 26, Anaga, along road Casa Forestal and El Bailadero at 750 m asl, Tenerife (Canary Islands, Spain)
Convolvulaceae	Convolvulus fruticulosus	Canary Islands	DNA databank Gran Canaria	MN783897	DNA databank Gran Canaria	MN783777	Balsera Pinar G s.n., Barranco de Los Traves, El Paso, La Palma (Canary Islands, Spain), from DNA databank Gran Canaria, Botanical Garden Canario ‘Viera y Clavijo’, ID 4229
Convolvulaceae	Convolvulus glandulosus	Canary Islands	DNA databank Gran Canaria	MN783898	DNA databank Gran Canaria	MN783778	Caujapé-Castells J, González MÁ, García C s.n., Camino Fataga, Ayagaures, San Bartolomé de Tirajana, Gran Canaria (Canary Islands, Spain), from DNA databank Gran Canaria, Botanical Garden Canario ‘Viera y Clavijo’, ID 15074
Convolvulaceae	Convolvulus lopez-socasi	Canary Islands	Herbarium La Laguna University	MN783899	Herbarium La Laguna University	MN783779	Beltrán Tejera E et al. s.n. (TFC: 38855), Haría, Valle de Malpaso, Lanzarote (Canary Islands, Spain), from Herbarium La Laguna University (TFC)
Convolvulaceae	Convolvulus perraudieri	Canary Islands	DNA databank Gran Canaria	MN783900	DNA databank Gran Canaria	MN783780	Caujapé-Castells J, Cruz J s.n., Cortadores, Tauro, La Solana, Mogán, Gran Canaria (Canary Islands, Spain), from DNA databank Gran Canaria, Botanical Garden Canario ‘Viera y Clavijo’
Convolvulaceae	Convolvulus eyreanus	East and South Australia	not available		NCBI GenBank KJ395571
Convolvulaceae	Convolvulus lilloi	South America	not available		NCBI GenBank KJ395576
Convolvulaceae	Convolvulus palaestinus	Middle East	not available		NCBI GenBank KJ395579
Convolvulaceae	Convolvulus schulzei	Eastern South America	not available		NCBI GenBank KJ395585
Crassulaceae	Aeonium ciliatum	Canary Islands	NCBI GenBank AY082163		not available
Crassulaceae	Aeonium davidbramwellii	Canary Islands	NCBI GenBank AY082164		not available
Crassulaceae	Aeonium nobile	Canary Islands	NCBI GenBank AF115582		not available
Crassulaceae	Aeonium sedifolium	Canary Islands	NCBI GenBank AF115583		not available
Crassulaceae	Aeonium spathulatum	Canary Islands	NCBI GenBank AF115584		not available
Crassulaceae	Aeonium urbicum	Canary Islands	NCBI GenBank AY082176		not available
Crassulaceae	Monanthes amydros	Canary Islands	NCBI GenBank AF115627		not available
Crassulaceae	Monanthes anagensis	Canary Islands	NCBI GenBank AF115626		not available
Crassulaceae	Monanthes minima	Canary Islands	NCBI GenBank AY082264		not available
Crassulaceae	Monanthes subcrassicaulis	Canary Islands	NCBI GenBank AY082159		not available
Crassulaceae	Aeonium balsamiferum	Canary Islands	Botanical Garden Utrecht	MN783871	Botanical Garden Utrecht	MN783749	Malkmus B s.n., Lanzarote (Canary Islands, Spain), grown in Botanical Garden Utrecht (The Netherlands), ID 2006GR01052
Crassulaceae	Aeonium decorum	Canary Islands	Botanical Garden Utrecht	MN783872	Botanical Garden Utrecht	MN783750	Malkmus B s.n., La Gomera (Canary Islands, Spain), grown in Botanical Garden Utrecht (The Netherlands), ID 2006GR01038
Crassulaceae	Aeonium gomerense	Canary Islands	Botanical Garden Utrecht	MN783873	Botanical Garden Utrecht	MN783751	collector and number unknown, La Gomera (Canary Islands, Spain), grown in Botanical Garden Utrecht (The Netherlands), ID 2007GR01012
Crassulaceae	Aeonium percarneum	Canary Islands	NCBI GenBank AY082174		not available
Crassulaceae	Aeonium saundersii	Canary Islands	Botanical Garden Utrecht	MN783874	Botanical Garden Utrecht	MN783752	Losch s.n., La Gomera (Canary Islands, Spain), grown in Botanical Garden Utrecht (The Netherlands), ID 1992HR31906
Crassulaceae	Aeonium undulatum	Canary Islands	NCBI GenBank AF115580		not available
Crassulaceae	Aichryson pachycaulon	Canary Islands	NCBI GenBank AY082157		not available
Crassulaceae	Aichryson palmense	Canary Islands	NCBI GenBank AY082156		not available
Crassulaceae	Aichryson punctatum	Canary Islands	NCBI GenBank AF115587		not available
Crassulaceae	Aeonium goochiae	Canary Islands	NCBI GenBank AF115579		not available
Crassulaceae	Sedum jaccardianum	Morocco	NCBI GenBank AF115637		not available
Cucurbitaceae	Bryonia verrucosa	Canary Islands	Herbarium La Laguna University	MN783885	Herbarium La Laguna University	MN783763	del Arco Aguilar M, Lucía Sauquillo V, Witmer Y 53301, Tenerife. Los Silos. Barranco Blas. 321116 / 3137687; 310 m
Cucurbitaceae	Ecballium elaterium	Mediterranean, Middle East, West Asia	NCBI GenBank AY973019		NCBI GenBank AF534746
Ericaceae	Arbutus canariensis	Canary Islands	NCBI GenBank KU350186		NCBI GenBank ARTCPRBCLA
Ericaceae	Arbutus andrachne	East Mediterranean	Meise Botanic Garden	MN783875	Meise Botanic Garden	MN783753	Geerinck D 9845, Jardin batanique central, Bordeaux, France, from Botanical Garden Meise (Belgium)
Ericaceae	Arbutus unedo	Mediterranan	Meise Botanic Garden	MN783876	Meise Botanic Garden	MN783754	Aseginolaza C, Uribe-Echebarria PM 19315, Santa Cruz de Campezo, Spain, from Botanical Garden Meise (Belgium)
Euphorbiaceae	Euphorbia balsamifera	Canary Islands, West Africa, Saharan Africa, Arabian Peninsula	Herbarium La Laguna University	MN783923	NCBI GenBank JN249273		del Arco Aguilar M, Witmer Y 53291, Tenerife. Teno Bajo. 313742 / 3138516; 145 m
Euphorbiaceae	Euphorbia meloformis	South Africa	NCBI GenBank KU937285		NCBI GenBank KU937291
Euphorbiaceae	Euphorbia obesa	South Africa	not available		NCBI GenBank AY794826
Euphorbiaceae	Euphorbia mellifera	Canary Islands, Madeira	Herbarium La Laguna University	MN783924	Herbarium La Laguna University	MN783802	del Arco Aguilar M, Witmer Y 53282, Tenerife. San Cristóbal de La Laguna. La Tahonilla. 370685 / 3150664; 565 m "Ex Hort."
Euphorbiaceae	Euphorbia platyphyllos	Europe (incl. Mediterranean), West Asia, Northeast Africa	NCBI GenBank JN894608		NCBI GenBank JN891122
Euphorbiaceae	Euphorbia spathulata	USA, southern South America	not available		NCBI GenBank JN249401
Fabaceae	Lotus spectabilis	Canary Islands	Herbarium La Laguna University	MN783935	Herbarium La Laguna University	MN783818	Lucía Sauquillo V et al. s.n. (TFC: 38855), Ravine of los Cochinos, Tenerife (Canary Islands, Spain), from Herbarium La Laguna University (TFC)
Fabaceae	Lotus angustissimus	Mediterranean, Central Asia	NCBI GenBank HM851122		NCBI GenBank HM850136
Fabaceae	Cicer canariense	Canary Islands	NCBI GenBank AB198878		DNA databank Gran Canaria	MN783774	Balsera Pinar G, Barranco de Los Traves, El Paso, La Palma (Canary Islands, Spain), from DNA databank Gran Canaria, Botanical Garden Canario ‘Viera y Clavijo’, ID 4224
Fabaceae	Cicer cuneatum	Northeast Africa	NCBI GenBank AB198896		Herbarium Naturalis Biodiversity Center	MN783775	Friis L, Bidgood S, Abebe W, Getachew E 12242, Rama, Ethiopia, from Naturalis Biodiversity Center (The Netherlands)
Fabaceae	Ononis christii	Canary Islands	Herbarium La Laguna University	MN783941	Herbarium La Laguna University	MN783830	Scholz S s.n. (TFC: 46385), Pico de la Zarza, Jandía, Fuerteventura (Canary Islands, Spain), from Herbarium La Laguna University (TFC)
Fabaceae	Ononis laxiflora	West Mediterranean	Herbarium La Laguna University	MN783944	Herbarium La Laguna University	MN783833	Rodríguez Navarro ML (TFC: 49163), Tacoronte at 286m asl, Tenerife (Canary Islands, Spain), from Herbarium La Laguna University (TFC)
Fabaceae	Ononis pendula	Canary Islands, West Mediterranean	Herbarium La Laguna University	MN783945	Herbarium La Laguna University	MN783834	Scholz S s.n. (TFC: 47809), Norte de Pico del Fraite, Fuerteventura (Canary Islands, Spain), from Herbarium La Laguna University (TFC)
Fabaceae	Ononis hesperia	Canary Islands, Western Sahara	Herbarium La Laguna University	MN783943	Herbarium La Laguna University	MN783832	Scholz S s.n. (TFC: 45552), lable del istmo de Iandia, Fuerteventura (Canary Islands, Spain), from Herbarium La Laguna University (TFC)
Fabaceae	Ononis hebecarpa	Canary Islands	Herbarium La Laguna University	MN783942	Herbarium La Laguna University	MN783831	Reyes-Betancort JA s.n. (TFC: 38658), Tías, Lanzarote (Canary Islands, Spain), from Herbarium La Laguna University (TFC)
Fabaceae	Ononis pseudoserotina	Morocco	Herbarium Naturalis Biodiversity Center	MN783946	Herbarium Naturalis Biodiversity Center	MN783835	De Wilde JJFE, De Wilde PAWJ, Dorgelo J 2548, Foret de Jaba, Morocco, from Naturalis Biodiversity Center (The Netherlands)
Fabaceae	Ononis biflora	West Mediterranean	NCBI GenBank AF522113		not available
Fabaceae	Trigonella anguina	Africa (incl. Mediterranean), Saudi Arabia, Central Asia	Herbarium Naturalis Biodiversity Center	MN783977	Herbarium Naturalis Biodiversity Center	MN783868	Vredebregt, JH 597, North of Puerto Ros, Fuerteventura (Canary Islands, Spain) from Naturalis Biodiversity Center (The Netherlands)
Fabaceae	Trigonella arabica	East Mediterranean	NCBI GenBank AF522139		not available
Fabaceae	Trigonella glabra	Northeast Africa, Arabian Peninsula, West Asia	NCBI GenBank HM159595		not available
Fabaceae	Vicia cirrhosa	Canary Islands	NCBI GenBank JX505855		NCBI GenBank JN661196
Fabaceae	Vicia filicaulis	Canary Islands	DNA databank Gran Canaria	MN783978	DNA databank Gran Canaria	MN783869	Olangua-Corral M s.n., Cerca del Mulato, Mogán, Gran Canaria (Canary Islands, Spain), from DNA databank Gran Canaria, Botanical Garden Canario ‘Viera y Clavijo’, ID 11718
Fabaceae	Vicia nataliae	Canary Islands	NCBI GenBank JX505883		not available
Fabaceae	Vicia scandens	Canary Islands	NCBI GenBank JX505901		not available
Fabaceae	Vicia villosa	Europe (incl. Mediterranean), Central Asia	NCBI GenBank MK520802		NCBI GenBank HM850464
Gentianaceae	Ixanthus viscosus	Canary Islands	DNA databank Gran Canaria	MN783931	DNA databank Gran Canaria	MN783809	Marrero Á, Caujapé-Castells J s.n., Anaga-Tegueste, Tenerife (Canary Islands, Spain), from DNA databank Gran Canaria, Botanical Garden Canario ‘Viera y Clavijo’, ID 9891
Gentianaceae	Blackstonia perfoliata	Europe (incl. Mediterranean)	NCBI GenBank HM850819		NCBI GenBank HM849816
Lamiaceae	Cedronella canariensis	Azores, Canary Islands, Madeira	NCBI GenBank HM850788		NCBI GenBank HM849871
Lamiaceae	Agastache foeniculum	USA	not available		NCBI GenBank Z37381
Lamiaceae	Agastache mexicana	Mexico	not available		NCBI GenBank Z37382
Lamiaceae	Agastache rugosa	East Asia	not available		NCBI GenBank HM590067
Lamiaceae	Dracocephalum grandiflorum	Central Asia	not available		NCBI GenBank Z37388
Lamiaceae	Dracocephalum moldavica	Central Asia	not available		NCBI GenBank HM590077
Lamiaceae	Dracocephalum rupestre	East Asia	not available		NCBI GenBank HQ839685
Lamiaceae	Dracocephalum ruyschiana	Europe, Central and East Asia	not available		NCBI GenBank Z37390
Lamiaceae	Glechoma hederacea	Europe, Central and East Asia	NCBI GenBank KP642936		NCBI GenBank Z37391
Lamiaceae	Glechoma longituba	East Asia	NCBI GenBank FJ513163		NCBI GenBank FJ513153
Lamiaceae	Nepeta caerulea	Iberian Peninsula	Meise Botanic Garden	MN783940	Meise Botanic Garden	MN783829	Sanchez Mata D s.n., la Sierra de Gredos, Ávila‎, Spain, from Botanical Garden Meise (Belgium) ID: BR 977 921
Lamiaceae	Nepeta cataria	Mediterranean states, Eastern Europe, Western Asia.	NCBI GenBank MK520352		NCBI GenBank Z37421
Lamiaceae	Nepeta italica	East Mediterranean	NCBI GenBank HQ902725		NCBI GenBank HQ902791
Lamiaceae	Nepeta tuberosa	West Mediterranean	not available		NCBI GenBank Z37423
Lamiaceae	Satureja hortensis	East Mediterranean, Central Asia	not available		NCBI GenBank Z37454
Lamiaceae	Satureja montana	Mediterranean	not available		NCBI GenBank Z37455
Lamiaceae	Satureja thymbra	Mediterranean	not available		NCBI GenBank Z37456
Lamiaceae	Lavandula buchii	Canary Islands	not available		DNA databank Gran Canaria	MN783810	Caujapé-Castells J s.n., Barranco de Masca, Buenavista del Norte, Tenerife (Canary Islands, Spain), from DNA databank Gran Canaria, Botanical Garden Canario ‘Viera y Clavijo’, ID 9668
Lamiaceae	Lavandula canariensis	Canary Islands	DNA databank Gran Canaria	MN783932	DNA databank Gran Canaria	MN783811	Marrero Á, Caujapé-Castells J s.n., Barranco de Carpinteras, Valleseco, Gran Canaria (Canary Islands, Spain), from DNA databank Gran Canaria, Botanical Garden Canario ‘Viera y Clavijo’, ID 4735
Lamiaceae	Lavandula minutolii	Canary Islands	DNA databank Gran Canaria	MN783933	DNA databank Gran Canaria	MN783812	Caujapé-Castells J s.n., Ctra desde Bco. de Fataga a Ayagaures, San Bartolomé de Tirajana, Gran Canaria (Canary Islands, Spain), from DNA databank Gran Canaria, Botanical Garden Canario ‘Viera y Clavijo’, ID 8845
Lamiaceae	Lavandula angustifolia	Western Mediterranean	NCBI GenBank KY404093		NCBI GenBank Z37404
Lamiaceae	Lavandula lanata	Spain	not available		NCBI GenBank Z37405
Lamiaceae	Lavandula latifolia	Western Mediterranean	not available		NCBI GenBank Z37406
Lamiaceae	Lavandula stoechas	Mediterranean	NCBI GenBank MG947027		NCBI GenBank Z37408
Lamiaceae	Micromeria benthamii	Canary Islands	DNA databank Gran Canaria	MN783936	DNA databank Gran Canaria	MN783819	Caujapé-Castells J, Cruz J s.n., Barranco paralelo a Cortadores, Tauro, Mogán, Gran Canaria (Canary Islands, Spain), from DNA databank Gran Canaria, Botanical Garden Canario ‘Viera y Clavijo’, ID 12549
Lamiaceae	Micromeria glomerata	Canary Islands	Herbarium La Laguna University	MN783937	Herbarium La Laguna University	MN783820	Reyes Betancort JA s.n. (TFC: 44447), Degollada Roque Páez, Sobre Afur , Anaga, Tenerife (Canary Islands, Spain), from Herbarium La Laguna University (TFC)
Lamiaceae	Micromeria helianthemifolia	Canary Islands	NCBI GenBank DQ640415		DNA databank Gran Canaria	MN783821	Caujapé-Castells J, Cruz J s.n., Cortadores, Tauro, La Solana, Mogán, Gran Canaria (Canary Islands, Spain), from DNA databank Gran Canaria, Botanical Garden Canario ‘Viera y Clavijo’, ID 14500
Lamiaceae	Micromeria hyssopifolia	Canary Islands	NCBI GenBank AY840140		Herbarium La Laguna University	MN783822	Pérez de Paz PL s.n. (TFC: 50243), Malpaso at 1470m asl, El Hierro (Canary Islands, Spain), from Herbarium La Laguna University (TFC)
Lamiaceae	Micromeria lachnophylla	Canary Islands	Herbarium La Laguna University	MN783938	Herbarium La Laguna University	MN783824	Péres de Paz PL s.n. (TFC: 49654), El Portillo at 2025m asl, Tenerife (Canary Islands, Spain), from Herbarium La Laguna University (TFC)
Lamiaceae	Micromeria lanata	Canary Islands	Herbarium La Laguna University	MN783939	Herbarium La Laguna University	MN783825	Péres de Paz PL s.n. (TFC: 50066), 1211m asl, Gran Canaria (Canary Islands, Spain), from Herbarium La Laguna University (TFC)
Lamiaceae	Micromeria lasiophylla	Canary Islands	NCBI GenBank AY840141		Herbarium La Laguna University	MN783826	Péres de Paz PL s.n. (TFC: 49676), Pico de la Nieve at 2189m asl, La Palma (Canary Islands, Spain), from Herbarium La Laguna University (TFC)
Lamiaceae	Micromeria leucantha	Canary Islands	NCBI GenBank DQ640416		DNA databank Gran Canaria	MN783827	Soto M, Martinez M, Saturno O s.n., Peñones del Amo, La Aldea de San Nicolas, Gran Canaria (Canary Islands, Spain), from DNA databank Gran Canaria, Botanical Garden Canario ‘Viera y Clavijo’, ID 2580
Lamiaceae	Micromeria tenuis	Canary Islands	NCBI GenBank DQ640414		DNA databank Gran Canaria	MN783828	Caujapé-Castells J s.n., Barranco de Arguineguin, Mogán, Gran Canaria (Canary Islands, Spain), from DNA databank Gran Canaria, Botanical Garden Canario ‘Viera y Clavijo’, ID 3511
Lamiaceae	Micromeria imbricata	South and West Africa, Arabian Peninsula	NCBI GenBank GU391424		Herbarium Naturalis Biodiversity Center	MN783823	Friis I, Abebe W, Getachew E 15423, road in E Semien to Dibiza 15 km S of Dibiza, Gondar, Ethiopia, from Naturalis Biodiversity Center (The Netherlands)
Lamiaceae	Salvia aegyptiaca	Canary islands, Mediterranean, Arabian Peninsula	Herbarium La Laguna University	MN783960	NCBI GenBank KP172075		Padron Mederos MA s.n. (TFC: 45324), Playa de Juan López, Teno, Tenerife (Canary Islands, Spain), from Herbarium La Laguna University (TFC)
Lamiaceae	Salvia herbanica	Canary Islands	DNA databank Gran Canaria	MN783961	DNA databank Gran Canaria	MN783848	Scholz S, Garcia Casanova G s.n., Cuchillo de Valle Largo, Antigua, Fuerteventura (Canary Islands, Spain), from DNA databank Gran Canaria, Botanical Garden Canario ‘Viera y Clavijo’, ID GB2991
Lamiaceae	Dorystaechas hastata	Turkey	not available		NCBI GenBank AY570383
Lamiaceae	Salvia greatae	California	NCBI GenBank KP852742		NCBI GenBank AY570417
Lamiaceae	Salvia mellifera	California, North Mexico	Meise Botanic Garden	MN783962	Meise Botanic Garden	MN783849	collector and exact locality unknown, from Botanic Garden Meise (Belgium), ID 20040649-61
Lamiaceae	Salvia spathacea	California	not available		NCBI GenBank AY570442
Lamiaceae	Sideritis cretica	Canary Islands	not available		NCBI GenBank AB917047
Lamiaceae	Sideritis dasygnaphala	Canary Islands	not available		NCBI GenBank AF501993
Lamiaceae	Sideritis dendro-chahorra	Canary Islands	DNA databank Gran Canaria	MN783963	DNA databank Gran Canaria	MN783850	Lens F, Gravendeel G, del Arco M 72, Anaga, Barancho Huertas de San Andres, road from San Andres to El Bailadero, Tenerife (Canary Islands, Spain)
Lamiaceae	Sideritis eriocephala	Canary Islands	not available		Texas Herbarium	MN783851	Barber JC 266, Tenerife (Canary Islands, Spain), from Texas Herbarium (USA)
Lamiaceae	Sideritis gomerae	Canary Islands	Texas Herbarium	MN783964	Texas Herbarium	MN783852	Barber JC 199, Tenerife (Canary Islands, Spain), from Texas Herbarium (USA)
Lamiaceae	Sideritis lotsyi	Canary Islands	Botanical Garden Marburg	MN783965	Botanical Garden Marburg	MN783853	Vogenreiter V s.n., Tenerife (Canary Islands, Spain), from Botanical Garden Marburg-Karteiauszug, ID ES-0-MB-1972/1356
Lamiaceae	Sideritis macrostachys	Canary Islands	not available		Herbarium La Laguna University	MN783854	Lens F, Gravendeel G, del Arco M 24, Anaga, along road Casa Forestal and El Bailadero, at 760m asl in laurel forest, Tenerife (Canary Islands, Spain)
Lamiaceae	Sideritis oroteneriffae	Canary Islands	Herbarium La Laguna University	MN783966	Herbarium La Laguna University	MN783855	Lens F, del Arco M, s.n., above Las Lagunetas near Chipeque 1837 m, Tenerife (Canary Islands, Spain)
Lamiaceae	Sideritis soluta	Canary Islands	Texas Herbarium	MN783967	Texas Herbarium	MN783856	Barber JC 216, Tenerife (Canary Islands, Spain), from Texas Herbarium (USA)
Lamiaceae	Sideritis hyssopifolia	West Mediterranean	not available		NCBI GenBank AF501995
Lamiaceae	Sideritis sipylea	Turkey	NCBI GenBank KT355681		NCBI GenBank HQ902775
Lamiaceae	Sideritis syriaca	Mediterranean	NCBI GenBank KT355681		NCBI GenBank AF501999
Lamiaceae	Sideritis trojana	Turkey	NCBI GenBank KT355641		not available
Lamiaceae	Stachys rugosa	Southern Africa	NCBI GenBank HQ911545		not available
Lamiaceae	Stachys hyssopoides	South Africa	NCBI GenBank HQ911544		not available
Lamiaceae	Stachys alpina	Europe (incl. Mediterranean), West Asia	NCBI GenBank JN895420		NCBI GenBank JN891419
Lamiaceae	Phlomidoschema parviflorum	West and Central Asia	NCBI GenBank HQ911546		not available
Plantaginaceae	Digitalis canariensis	Canary Islands	DNA databank Gran Canaria	MN783911	DNA databank Gran Canaria	MN783790	Marrero Á, Caujapé-Castells J s.n., Cuevas Negras, Teno, Tenerife (Canary Islands, Spain), from DNA databank Gran Canaria, Botanical Garden Canario ‘Viera y Clavijo’, ID 9021
Plantaginaceae	Digitalis chalcantha	Canary Islands	DNA databank Gran Canaria	MN783912	DNA databank Gran Canaria	MN783791	Caujapé-Castells J, Soto M s.n., Los Tilos de Moya, Moya, Gran Canaria (Canary Islands, Spain), from DNA databank Gran Canaria, Botanical Garden Canario ‘Viera y Clavijo’, ID 6938
Plantaginaceae	Digitalis isabelliana	Canary Islands	DNA databank Gran Canaria	MN783914	DNA databank Gran Canaria	MN783793	Oliva F, Martinez M, Saturno 0 s.n., Barranco de las Magarzas, Inagua, Tejeda, Gran Canaria (Canary Islands, Spain), from DNA databank Gran Canaria, Botanical Garden Canario ‘Viera y Clavijo’, ID 6720
Plantaginaceae	Digitalis ferruginea	Southeast Europe (Mediterranean)	Meise Botanic Garden	MN783913	Meise Botanic Garden	MN783792	collector and exact locality unknown, from Botanic Garden Meise (Belgium), ID 19772385
Plantaginaceae	Digitalis lanata	Southeast Europe (Mediterranean)	Meise Botanic Garden	MN783915	Meise Botanic Garden	MN783794	collector and exact locality unknown, from Botanic Garden Meise (Belgium), ID 20081060-23
Plantaginaceae	Plantago arborescens	Canary Islands	Herbarium La Laguna University	MN783951	Herbarium La Laguna University	MN783840	Lens F, Gravendeel G, del Arco M 75, Anaga, surroundings of Mirador de Jardina, Las Mercedes, Tenerife (Canary Islands, Spain)
Plantaginaceae	Plantago webbii	Canary Islands	Herbarium Naturalis Biodiversity Center	MN783953	Herbarium Naturalis Biodiversity Center	MN783842	Andreas CK, Schotsman HD 5867, Ibontana Roja ( beneden El Portillo), Tenerife (Canary Islands, Spain), from Naturalis Biodiversity Center (The Netherlands)
Plantaginaceae	Plantago bellardii	Mediterranean, West Asia	Herbarium Naturalis Biodiversity Center	MN783952	Herbarium Naturalis Biodiversity Center	MN783841	de Wilde JJFE 8803, Sierra de Monchique. Mount Picota, Alt. Ca. 760m, Algarve, Portugal, from Naturalis Biodiversity Center (The Netherlands)
Ranunculaceae	Ranunculus cortusifolius	Azores, Canary Islands, Madeira	NCBI GenBank AY954160		NCBI GenBank HM850294
Ranunculaceae	Ranunculus bullatus	Northwest Africa, Mediterranean.	NCBI GenBank AY954161		not available
Ranunculaceae	Ranunculus gregarius	Iberian Peninsula,	NCBI GenBank AY954159		not available
Ranunculaceae	Ranunculus ollissiponensis	Iberian Peninsula,	NCBI GenBank AY954157		not available
Ranunculaceae	Ranunculus paludosus	Southern Europe, Northern Africa	NCBI GenBank AY954155		not available
Ranunculaceae	Ranunculus pseudomillefoliatus	Spain	NCBI GenBank AY954156		not available
Ranunculaceae	Ranunculus spicatus	Algeria, Italy, Sicilia, Spain	NCBI GenBank AY954158		not available
Rubiaceae	Galium murale	Canary islands, Mediterranean, Arabian Peninsula, West Asia	DNA databank Gran Canaria	MN783925	DNA databank Gran Canaria	MN783803	Marrero Á, Jaén-Molina R s.n., Carretera General de Tafira, Las Palmas de Gran Canaria, Gran Canaria from DNA databank Gran Canaria, Botanical Garden Canario ‘Viera y Clavijo’, ID 20655
Rubiaceae	Galium pumilum	Europe	Herbarium Naturalis Biodiversity Center	MN783926	Herbarium Naturalis Biodiversity Center	MN783804	Kessler PJA 83/13, Bayern, Germany, from Naturalis Biodiversity Center (The Netherlands)
Rubiaceae	Galium pyrenaicum	Turkey	Herbarium Naturalis Biodiversity Center	MN783927	Herbarium Naturalis Biodiversity Center	MN783805	van Ooststroom SJ 25088, Pyrenees near Lac de Capde L!, France, from Naturalis Biodiversity Center (The Netherlands)
Rubiaceae	Galium saxatile	Europe (incl. Mediterranean)	Herbarium Naturalis Biodiversity Center	MN783928	Herbarium Naturalis Biodiversity Center	MN783806	Larsen K, Larsen SS 305, west of Schelswig, Germany, from Naturalis Biodiversity Center (The Netherlands)
Rubiaceae	Galium sterneri	Northwest Europe	NCBI GenBank JN896037		NCBI GenBank JN893142
Rubiaceae	Rubia fruticosa	Canary Islands, Madeira, Selvagens	DNA databank Gran Canaria	MN783957	DNA databank Gran Canaria	MN783846	Marco Díaz Bertrana s.n., Valle de Jorós, Pájara, Fuerteventura (Canary Islands, Spain), from DNA databank Gran Canaria, Botanical Garden Canario ‘Viera y Clavijo’, ID 18873
Rubiaceae	Rubia cordifolia	Greece, Southern Africa, Asia	not available		NCBI GenBank GQ436562
Rubiaceae	Rubia tenuifolia	East Mediterranean, West Asia	Herbarium Naturalis Biodiversity Center	MN783958	not available		Hennipman, E et al. 394, Düdenbas, 9 km north of Antalya, Turkey, from Naturalis Biodiversity Center (The Netherlands)
Rubiaceae	Rubia tinctorum	Mediterranean, West and Central Asia	Herbarium Naturalis Biodiversity Center	MN783959	Herbarium Naturalis Biodiversity Center	MN783847	Roseboom CMT 503, Arnhem, The Netherlands, from Naturalis Biodiversity Center (The Netherlands)
	LEGEND
	Insular woody Canary Island species
	Herbaceous Canary Island species
	Ancesteral or derived woody Canary Island species
	Closely related species used as outgroup
