## Appendix S2 for "Multiple origins of insular woodiness on the Canary Islands are consistent with palaeoclimatic aridification"

### Sheet: Sheet1
Callibration point IPNI (Angiosperms, Eudicots)	Callibration point	MRCA of:	min_age	max_age	Reference
Angiosperms, Eudicots	ROOT	Cabomba furcata & Berberidopsis corallina	138.5	138.5	Magallón et al. (2015)
.. Asterids, Apiales, Apiaceae	APIACEAE	Cicuta virosa & Bupleurum fruticosum	69	84	Janssens et al. (2020)
.. Asterids, Apiales, Araliaceae	ARALIACEAE	Schefflera digitata & Hydrocotyle vulgaris	43.6	58.6	Janssens et al. (2020)
.. Asterids, Aquifoliales, Aquifoliaceae, Ilex	ILEX	Ilex sebertii & Ilex spinigera	65.5	80.5	Janssens et al. (2020)
.. Asterids, Cornales, Cornaceae	CORNACEAE	Nyssa javanica & Ilex spinigera	87	102	Janssens et al. (2020)
.. Asterids, Dipsacales, Caprifoliaceae, Diervilla	DIERVILLA	Diervilla sessilifolia & Diervilla rivularis	24.6	39.6	Janssens et al. (2020)
.. Asterids, Dipsacales, Caprifoliaceae, Dipelta	DIPELTA	Dipelta floribunda & Dipelta elegans	42	57	Janssens et al. (2020)
.. Asterids, Dipsacales, Caprifoliaceae, Valeriana	VALERIANA	Valeriana arborea & Valeriana supina	11.2	26.2	Janssens et al. (2020)
.. Asterids, Ericales, Actinidiaceae	ACTINIDIACEAE	Saurauia purgans & Actinidia rudis	84.6	99.6	Janssens et al. (2020)
.. Asterids, Ericales, Ebenaceae	EBENACEAE	Lissocarpa ronliesneri & Diospyros buxifolia	54.9	69.9	Janssens et al. (2020)
.. Asterids, Ericales, Myrisinaceae	MYRSINACEAE	Embelia vestita & Myrsine retusa	15	30	Janssens et al. (2020)
.. Asterids, Ericales, Styracaceae	STYRACACEAE	Pterostyrax hispidus & Huodendron biaristatum	54.9	69.9	Janssens et al. (2020)
.. Asterids, Ericales, Tetrameristaceae, Pelliciera	PELLICIERA	Pelliciera rhizophorae & Pentamerista neotropica	54.9	69.9	Janssens et al. (2020)
.. Asterids, Ericales, Theaceae	THEACEAE	Glyptocarpa camellioides & Stewartia serrata	93.5	108.5	Janssens et al. (2020)
.. Asterids, Gentianales, Apocynaceae	APOCYNACEAE	Ceropegia bulbosa & Nerium oleander	47.8	62.8	Janssens et al. (2020)
.. Asterids, Gentianales, Rubiaceae, Ixora	IXORA	Ixora novoguineensis & Ixora trilocularis	5.3	15	Janssens et al. (2020)
.. Asterids, Lamiales, Lamiaceae	LAMIACEAE	Vitex cooperi & Melittis melissophyllum	42	57	Janssens et al. (2020)
.. Asterids, Lamiales, Oleaceae	OLEACEAE	Fontanesia phillyreoides & Forsythia europaea	47.8	62.8	Janssens et al. (2020)
.. Asterids, Lamiales, Plantaginaceae, Gratiola	GRATIOLA	Gratiola brevifolia & Gratiola virginiana	11.6	26.6	Janssens et al. (2020)
.. Asterids, Solanales, Solanaceae	SOLANACEAE	Espadaea amoena & Cestrum nocturnum	48	63	Janssens et al. (2020)
.. Caryophyllales, Phytolaccaceae	PHYTOLACCACEAE	Phytolacca dioica & Microtea debilis	72.5	87.5	Janssens et al. (2020)
.. Caryophyllales, Polygonaceae	POLYGONACEAE	Pterostegia drymarioides & Rheum przewalskyi	65.5	80.5	Janssens et al. (2020)
.. Proteales, Platanaceae	PLATANACEAE	Bellendena montana & Platanus racemosa	112	127	Janssens et al. (2020)
.. Proteales, Sabiales	SABIALES	Sabia swinhoei & Meliosma squamulata	100.5	115.5	Janssens et al. (2020)
.. Ranunculales	RANUNCULALES	Argemone mexicana & Euptelea polyandra	122	137	Janssens et al. (2020)
.. Ranunculales, Berberidaceae	BERBERIDACEAE	Nandina domestica & Achlys triphylla	50.7	65.7	Janssens et al. (2020)
.. Rosids, Fabales, Fabaceae	FABACEAE	Adenolobus pechuelii & Baudouinia fluggeiformis	51	66	Janssens et al. (2020)
.. Rosids, Fagales	FAGALES	Nothofagus pumilio & Quercus tomentella	94.7	109.7	Janssens et al. (2020)
.. Rosids, Fagales, Betulaceae	BETULACEAE	Alnus acuminata & Corylus jacquemontii	71	86	Janssens et al. (2020)
.. Rosids, Fagales, Fagaceae	FAGACEAE	Quercus variabilis & Quercus mexicana	84.6	99.6	Janssens et al. (2020)
.. Rosids, Fagales, Juglandaceae	JUGLANDACEAE	Rhoiptelea chiliantha & Juglans olanchana	60.2	75.2	Janssens et al. (2020)
.. Rosids, Malpighiales	MALPIGHIALES	Montrouziera cauliflora & Dilkea acuminata	93.5	108.5	Janssens et al. (2020)
.. Rosids, Malpighiales, Salicaceae	SALICACEAE	Homalium longistylum & Salix neolapponum	50.7	65.7	Janssens et al. (2020)
.. Rosids, Malvales	MALVALES	Sterculia rhinopetela & Cistus horrens	50.7	65.7	Janssens et al. (2020)
.. Rosids, Malvales, Dipterocarpaceae	DIPTEROCARPACEAE	Dipterocarpus baudii & Monotes madagascariensis	33.9	48.9	Janssens et al. (2020)
.. Rosids, Myrtales, Lythraceae	LYTHRACEAE	Punica granatum & Lythrum portula	73.5	88.5	Janssens et al. (2020)
.. Rosids, Myrtales, Myrtaceae	MYRTACEAE	Heteropyxis natalensis & Stockwellia quadrifida	45	60	Janssens et al. (2020)
.. Rosids, Rosales, Rosaceae	ROSACEAE	Neillia serratisepala & Cercocarpus ledifolius	56	71	Janssens et al. (2020)
.. Rosids, Sapindales, Rutaceae, Clausena	CLAUSENA	Clausena harmandiana & Clausena anisata	27.36	42.36	Janssens et al. (2020)
.. Rosids, Vitales, Vitaceae, Ampelocissus	AMPELOCISSUS	Ampelopsis megalophylla & Ampelopsis arborea	60.2	75.2	Janssens et al. (2020)
.. Saxifragales, Altingiaceae	ALTINGIACEAE	Altingia siamensis & Exbucklandia populnea	93.5	108.5	Janssens et al. (2020)
.. Saxifragales, Iteaceae	ITEACEAE	Pterostemon rotundifolius & Itea omeiensis	93.5	108.5	Janssens et al. (2020)
