## Appendix S4 for "Multiple origins of insular woodiness on the Canary Islands are consistent with palaeoclimatic aridification"

### Sheet: Table
	Canaries				Mediterranean and Northern Africa				Global
Age	Event	Further comments	References	Type of evidence	Event	Further comments	References	Type of evidence	Event	Further comments	References	Type of evidence
20 Mya	Emergence of Fuerteventura		Coello et al. 1992; Juan et al. 2000; v.d. Bogaard 2013	Geochemical
18-14.75 Mya					Mid-Miocene climatic optimum	During this global climatic event, a warm subtropical climate existed in the Mediterranean, mean average temperature was between 17-25°C in southern Spain. Also climate was consistently dry, with a 7-9 month season of no precipitation. Coupled with a minor extinction event.	Böhme 2003; Jiménez - Moreno et al. 2010	Relative occurrences ectothermic vertebrates fossils (central Europe) and composition of pollen cores (Spain)	Mid-Miocene climatic optimum	A global climatic optimum, which is well supported by many different types of climate evidence.	Böhme 2003; Zachos et al. 2008; Zhang et al. 2013	Ectothermic vertebrates, relative occurrences of fossils (central Europe) carbon stable Foraminifera analysis from sediment cores
~16.7 Mya	Warm water marine species indicate tropical climate.	Marine deposits of Fuerteventura dated to 16.7 Mya include genera only present today in tropical waters such as the Gulf of Guinea and the Caribbean Sea. The species composition of these marine deposits was similar to those dated at 8.9 Mya and the period 4.8 Mya and 4.2 Mya.	Meco et al. 2007; Meco et al. 2008; Betancort et al. 2014; Meco et al. 2015; Betancort et al. 2016	Marine deposits
15.5 Mya	Emergence of Lanzarote		Juan et al. 2000; v.d. Bogaard 2013	Geochemical
14.5 Mya	Emergence of Gran Canaria		Juan et al. 2000; v.d. Bogaard 2013	Geochemical
~14 Mya									End of the mid Miocene climatic optimum	A sharp temperature drop (7°C cooler in central Europe) defined the end of the mid - Miocene climatic optimum. This sharp drop in average temperature was largely influenced by the appearance of much cooler cold months. Subsequently the Antarctic ice sheets stabilized and expanded.	Böhme 2003; Zachos et al. 2008; Zhang et al. 2013	Ectothermic vertebrates, relative occurrences of fossils (central Europe), carbon stable Foraminifera analysis from sediment cores
13.6 - 7.2 Mya					Trend towards cooler temperatures	Consistent with global patterns, the Mediterranean was about 2 °C cooler than during the mid-Miocene climatic optimum, due to the increase in East Antarctic ice. Although, still warmer than modern day temperatures. However, during this time there was higher precipitation in Spain than today.	Jiménez-Moreno et al. 2010	Composition of pollen cores (Spain)	Trend towards cooler temperatures	Following the Miocene climatic optimum, there was a global trend of decreasing temperatures, with little fluctuation outside of this trend for rest of the Miocene.	Zachos 2001, 2008; Zhang et al. 2013	Carbon stable Foraminifera analysis sediment cores
11.6 Mya	Emergence of Tenerife		Coello et al. 1992; Juan et al. 2000	Geochemical
~10 Mya					Proposed period of seasonality in the Mediterranean basin with resemblance to modern seasonality	According to Tzedakis 2006, the Mediterranean climate occurred earlier than 3 Mya (as suggested by Suc et al. 1984 etc.). However, this seasonality was not a persistent feature of the climate until 3 Mya. One of the periods suggested was around 10 Mya.	Brachert et al. 2006; Tzedakis 2008	Analysis of delta 18 O and delta 13 C variation in fossilised corals from Crete.
9.5 Mya	Emergence of La Gomera		v.d. Bogaard 2013, Troll & Carracedo 2016	Geochemical
~8.9 Mya	Warm water marine species indicate tropical climate.	Marine deposits of Lanzarote dated to 8.9 Mya include genera only present today in tropical waters such as the Gulf of Guinea and the Caribbean Sea. The species composition of these marine deposits was similar to those dated at 16.7 Mya.	Meco et al. 2007; Meco et al. 2008; Betancort et al. 2014; Meco et al. 2015	Marine deposits
7.2-5.9 Mya					Warm dry Mediterranean, with steep latitudinal gradient, before the salinity crisis	Mean average temperature up between 20.5-22.5°C (5-7°C warmer than today) and mean average precipitation of 400-500 mm per year. The general trend during this period was towards warmer and drier over time. Also indications that this climate did not change during or after the salinity crisis.	Jiménez-Moreno et al. 2010	Composition of pollen cores (Spain)
7 - 5 Mya					First northern African deserts	Estimated onset of the first deserts in the Sahara region between 7 and 5 Mya (actual Sahara desert formed around 6000 years ago); northern African palaeoclimate was dominated by arid-humid cyclic patterns until the Quaternary when it stabilized with continuous aridity.	Schuster et al. 2006	Geological
5.96 - 5.33 Mya					Messinian crisis	During this period the Mediterranean Sea dried out due to the combined action of multiple tectonic shifts at the region of the Strait of Gibraltar. The crisis was ended rapidly after the Mediterranean Sea with the Atlantic Ocean were reconnected again in a period known as the Zanclean flood.	Hsü et al. 1977; Jolivet et al. 2006	Composition of sediment cores, and tectonic movement reconstructions
5.32 - 3.2 Mya					Warm-humid Mediterranean, although drier climates more predominant towards lower latitudes	The general pattern of warmer and more humid climate persisted throughout the Mediterranean. However, there was a latitudinal gradient of a drier climate towards the south, meaning that southern Spain was drier than today.	Fauquette et al. 1999; Haywood et al. 2000	Atmospheric model based on geological data and the composition of pollen cores (west Mediterranean)
5-4 Mya									Pliocene warm period	The general trend of decreasing atmospheric and sea surface temperature since the end of the Miocene climate optimum was interrupted by the Pliocene warm period around 5 million years ago.	Zhang et al. 2013	Planktonic foraminiferal assemblage analysis from north Atlantic sediment cores.
4.8 -4.2 Mya	Warm water marine species indicate tropical climate.	Marine deposits of Gran Canaria, Lanzarote and Fuerteventura, which have been dated during this period, indicate that the Canary Island marine inhabitants, were most similar to modern day tropical water inhabitants from around the Gulf of Guinea and the Caribbean Sea. These warm water species disappeared from Canarian waters as early as 4.2 Mya and as late as 3.0 Mya, with the arrival of the "col…	Meco and Stearns 1981; Meco et al. 2007 Betancort et al. 2014; Meco et al. 2015; Betancort et al. 2016; Tuya et al. 2017	Marine deposits
~4 Mya					Warm humid climate	The climate was probably a few degrees Celsius warmer and slightly more humid than at the present time. Rainy summers prevailed at low altitudes.	Jiménez-Moreno et al. 2010	Composition of pollen cores (Spain)
3.4 or 3.2 Mya					Cooling event	Cooling event recorded in southern Iberian peninsular consistent with global patterns, although mean average temperature still 6°C warmer than today.	Suc 1984; Jiménez- Moreno et al. 2010	Composition of pollen cores (Euro Mediterranean)
3.2-2.8 Mya	Origin of seasonality	Dated to 3 Mya, based on the first occurrences of fossilised sediment locust "egg pods" constructed in high density during locust swarming. The occurrence of locust swarms is associated with the annual arid humid transitions (i.e. seasonality) and directly succeeding intense cold periods. Locust "egg pods" do not appear in the early Pleistocene soils most likely due to a large amount of erosion w…	Meco et al. 2011, 2015	Presence of locusts "egg pods" and marine deposits	Gradual development of Mediterranean seasonality	Annual seasonality formed around the Mediterranean, this event is cited as the origin of the "Mediterranean climate". However, according to Tzedakis (2006) it is possible there were periods where there was a Mediterranean climate present in the Mediterranean much earlier in the Neogene.	Suc 1984; Haywood et al. 2000; Tzedakis 2007; Jiménez-Moreno et al. 2010	Composition of pollen cores (Euro Mediterranean), and atmospheric model based on geological data
2.8 Mya					Summer drought persists	Annual dry season becomes a consistent feature of the Mediterranean climate. Although the Pleistocene (inter)glacial fluctuations likely influenced the severity of the annual seasonality.	Suc 1984	Composition of pollen cores (Euro Mediterranean)
~2.7 Mya									Cooling event	First of three major Pleistocene (temporary) sea surface temperature global cooling events. The reduction in temperature was particularly strong in the Subtropics. This event occurred directly after the onset of northern hemisphere glaciation.	Ravelo et al. 2005; Herbert et al. 2010	Delta-O-18 cores, geochemistry
2.5 - 1.5 Mya									Periodic cooling at 41 KY cycles	During this period variations in earths orbital plane cause 41 KY cycles of ice age.	Muller & MacDonald 1997	Ocean sedimentary evidence of glaciation coupled with astronomic patterns
2.3 Mya					First of the Mediterranean climate fluctuations (Xeric phase)	The first of a number of climate fluctuations which occurred during the Pleistocene, the most recent fluctuation occurred 0.7 Mya	Suc 1984	Composition of pollen cores (Euro Mediterranean)
2.1 Mya									Cooling event	Second of three major Pleistocene sea surface temperature (temporary) global cooling events.	Herbert et al. 2010	Delta-O-18 cores, geochemistry
1.8- 1.75 Mya	Aquatic climate similar to modern times	Based on distribution of modern day representatives of fossilised invertebrate genera found in the marine deposits. These distribution patterns suggest that the Canarian aquatic temperature was similar to today during this interglacial period. Also at this time the sea level was higher than present around Canary Islands.	Meco et al. 2002	Fossilised marine deposits
1.77 Mya	Emergence of La Palma		Guillou et al. 2001; v.d. Bogaard 2013	Geochemical
1.7 Mya									Cooling event	Third of three major Pleistocene sea surface temperature (temporary) global cooling events. As was the case during the first major Pleistocene cooling the reduction in temperature was particularly strong in the Subtropics, and this event occurred directly after the onset of northern hemisphere glaciation.	Ravelo et al. 2005; Herbert et al. 2010	Delta-O-18 cores, geochemistry
1.12 Mya	Emergence of El Hierro		v.d. Bogaard 2013	Geochemical
1 Mya									Periodic cooling at 100 KY cycles begins	Periodic ice age cycles shifts to 100 KY cycles, due to variations in the earths orbital plane. Continues today.	Muller & MacDonald 1997	Ocean sedimentary evidence of glaciation coupled with astronomic patterns
0.528-0.334 Mya
0.48-0.422 Mya MIS 12					Major glacial period	Considered the largest glacial period of the pleistocene, with desent ice sheet decent untill southern england. Sea level was between -130 and -190 comparative to today, and climate was likely thoughout the mediterranean but in particular south west iberia was drier but cool, also compared with LGM windy. seperated form MIS 10 by a large interglacial period also.	Capotondi et al. 2015, Lisiecki and Raymo 2005, Rohling et al. 2014, Shakleton 1987, Sánchez Goni et al. 2015	Marine cores, sediment deposits, foraminfera plankoton.
0.422-0.375 Mya MIS 11	Terrestrial climate similar to modern times during this major Pleistocene interglacial	Mean average temperature and mean average precipitation comparable to what is prevalent on the Canaries at present. Also another large locust plague is dated to this period indicating harsh dry seasonality.	Genise and Edwards 2003; Meco et al. 2011; La Roche et al. 2014	Fossilised land snails and evidence of locust infestations
0.422- 0.375 Mya MIS 11	Transition from warm to cool aquatic temperatures during this major Pleistocene interglacial	A warm start to interglacial period which was followed by cooler water re-establishment in later parts of the interglacial period. This pattern was suggested after observation of both tropical and cool water marine invertebrate fossils were identified in the sediment layer dating from this interglacial period. Sea level was between +9 and +24m higher than today in this interglacial period.	Meco et al. 2002, 2010; Muhs et al. 2014	Fossilised marine deposits
0.38-0.34 Mya MIS 10					Major glacial period	Another major glaciation event. Sea level was between -130 and -190 comparative to today, and climate was likely thoughout the mediterranean but in particular south west iberia was drier but cool, also compared with LGM windy.	Capotondi et al. 2015, Lisiecki and Raymo 2005, Rohling et al. 2014, Shakleton 1987, Sánchez Goni et al. 2015	Marine cores, sediment deposits, foraminfera plankoton.
0.3 Mya	Moist wet grassland or woodland in lower Tenerife	Fossilised specimens of semi-slugs of species present in modern day Tenerife laurel forests. These species are well adapted to wet moist environments, indicating that the Tenerife southern coast was wet or moist at this time, a harsh contradiction to the arid habitat now.	Pannell et al. 2011	Fossilised terrestrial invertebrates
0.180- 0.01 Mya	Numerous arid periods during late Pleistocene	Pattern of major and minor variations in aridity have been identified. The most harshest dry periods coming between 170-160 KA, 125-105 KA, and the late Holocene.	v. Suchodoletz et al. 2010	Saharan dust deposits
0.124-0.119 Mya	Patterns during this major Pleistocene interglacial (aquatic & terrestrial)	Soil composition and another locust infestation suggest a period of seasonal aridity occurred during this interglacial. Furthermore, during this period there was much warmer sea surface temperatures but also evidence to suggest that sea temperatures were cooler towards the end of the interglacial. This is a similar to the climatic pattern between 0.422- 0.350 Mya.	Alonso-Zarza & Silva 2002; Meco et al. 2002, 2010, 2011 ; Muhs et al. 2014	Fossilized land snails and marine deposits, and evidence of locust infestations
0.05- 0.006 Mya	Numerous arid phases during this period	Arid phases were detected based on the stratification in geological patterns, the transitions between arid and humid phases were abrupt. Furthermore, the pattern of arid-humid periods was synchronous with north African patterns suggesting a similar forcing pattern, although the particular driver of this pattern is unclear.	Damnati et al. 1996; Ortiz et al. 2006; Yanes et al. 2011	Geological deposits, and analysis of land snail deposits.
0.02 Mya	Last Glacial maximum (LGM)	Consistent with the global pattern the last glacial maximum also shaped the climate of the Canaries. The consequence for the Canaries was a drier climate, but also sea level reduction of 120 meters causing the exposure of more surface area for each island. Furthermore, during this time Fuerteventura and Lanzarote were connected by a land bridge, becoming one island effectively.	Yanes et al. 2011; Fernández-Palacios et al. 2016; Weigelt et al. 2016	Geological deposits, and analysis of land snail deposits
0.02 - 0 Mya	Intermittent wet and dry periods during Pleistocene-Holocene transition	Period with intermittent short term wet and dry periods, these were not consistent across islands, proxy data. Although a large amount of evidence indicates the beginning of the Holocene (9,8 KA) was marked by a wetter period across the Canary Islands.	de Nascimento Reyes 2014	Review of many proxies
