## Supplementary material for "Multiple origins of insular woodiness on the Canary Islands are consistent with palaeoclimatic aridification": Table S1

### Sheet: Sheet1
Family	Canary Island clade	age of Canary island clade, stem node, (Mya (95% CI Mya))	age of Canary island clade, crown node, (Mya (95% CI Mya))	Support for clade with sister group	Support for crown node	Total number of Canary Island species in dated lineage	Native IW species in lineage a,b	age of Insular woody clade, (Mya (95% CI Mya))	Estimated age of Canary Island clades published in previous studies
Crassulaceae	Aeonium	13.05 (20.8 - 4.03)	8.68 (15.55 - 3.23)	1	1	47	22	NA	18.83 Mya +/- 1.81 My (Kim et al., 2008); 9.63 Mya (95%: 13.69 - 5.57 Mya) (Kondraskov et al., 2015)
Ericaceae	Arbutus	23.43 (42.3 - 9.94)	NA	0.99	NA	1	0	NA	10.48 Mya (95%: 14.06 - 7.48 Mya) (Kondraskov et al., 2015)
Asteraceae	Argyranthemum	0.29 ( 0.69 - 0.01)	0.12 (0.35 - 0)	1	1	23	23	0.29 (0.69 - 0.01)*	2.5-3.0 Mya (Francisco-Ortega et al., 1995, 1996); 1.5-3.0 Mya (Francisco-Ortega et al., 1997)
Asteraceae	Atractylis	4.18 (7.37 - 1.47)	NA	1	NA	2	2	4.18 (7.37 - 1.47)*
Cucurbitaceae	Bryonia	7.06 (13.01 - 2.42)	NA	1	NA	1	0	NA
Apiaceae	Bupleurum	13.44 (24.52 - 5.83)	8.15 (14.38 - 2.45)	1	1	2	2	13.44 (24.52 - 5.83)*	12.6 Mya (no confidence range given) (Zanne et al., 2014)
Asteraceae	Carlina	4.52 (8.93 - 1.59)	4.03 (7.88 - 0.63)	0.88	0.91	5	5	4.52 (8.93 - 1.59)*	1.46 Mya (95%: 2.81 - 0.69 Mya) (Barres et al., 2013)
Lamiaceae	Cedronella	8.65 (14.73 - 4.17)	NA	0.945	NA	1	1	NA
Apocynaceae	Ceropegia	1.29 (3.36 - 0.21)	0.87 (1.86 - 0.14)	0.915	1	2	0	NA
Fabaceae	Cicer	0.82 (2.57 - 0.16)	NA	1	NA	1	0	NA	3.4 Mya (95%: 7.8 - 0.6 Mya) (Pokorney et al., 2015)
Convolvulaceae	Convolvulus	3.64 (11.18 - 0.41)	3.25 (8.39 - 0.07)	0.335	1	5≤ X < 14 c	5≤ X ≤ 11 c	3.64 (11.18 - 0.41)*	1.62 Mya +/- 1.20 My (Carine, 2005)
Brassicaceae	Crambe	1.3 (2.83 - 0.32)	0.73 (1.58 - 0.15)	1	1	13	13	1.3 (2.83 - 0.32)*	14.89 Mya +/- 5.52 My (Kim et al., 2008)
Brassicaceae	Descurainia	1.71 (4.12 - 0.42)	1.65 (3.69 - 0.26)	0.37	1	7	7	1.71 (4.12 - 0.42)*
Plantaginaceae	Digitalis	4.52 (8.44 - 0.42)	2.21 (5.18 - 0.52)	1	1	3	3	4.52 (8.44 - 1.88)*	3.58 Mya (95%: 5.33 - 1.78 Mya) (Kondraskov et al., 2015)
Boraginaceae	Echium	11.94 (21.35 - 4.03)	8.56 (17.3 - 3.14)	1	1	21	18	11.94 (21.35 - 4.03)*	6.5 Mya +/- 1.3 My (ML) and 6.9 Mya +/- 3.9 My (Bayesian) (Garcia-Maroto et al. 2009)
									7.931 Mya +/- 3.58 My (Kim et al., 2008)
									15.3 Mya ± 5.4 My (Mansion et al., 2009)
Euphorbiaceae	Euphorbia 1	3.59 (6.75 - 1)	NA	0.915	NA	1	0	NA	4.93 Mya (95%: 6.56 - 3.29Mya) (Villaverde et al., 2018)
Euphorbiaceae	Euphorbia 2	1.68 (3.72 - 0.24)	NA	1	NA	1	0	NA	2.81 Mya (95%: 4.83 - 1.10 Mya) (Kondraskov et al., 2015)
Rubiaceae	Galium	0.76 (1.7 - 0.08)	NA	1	NA	2	0	NA	0.91 Mya (no confidence range given) (Zanne et al. 2014)
Asteraceae	Gonospermum	0.15 (0.48 - 0)	NA	1	NA	7	6	0.15 (0.48 - 4.03)*
Araliaceae	Hedera	0.45 (1.06 - 0.08)	NA	1	NA	1	0	NA	0.89 Mya (95%: 3.89 - 0.0 Mya) (Crown Node) (Valcárcel et al 2017)
Gentianaceae	Ixanthus	15.35 (24.53 - 6.37)	NA	1	NA	1	1	15.35 (24.53 - 6.37)*	9.40 Mya (95%: 14.76 - 4.40 Mya) (Kondraskov et al., 2015)
Lamiaceae	Lavandula	17.16 (26.96 - 9.82)	6.72 (16.63 - 1.15)	1	1	5	5	17.16 (26.96 - 9.82)*
Brassicaceae	Lobularia	Not available	4.67 (8.21 - 1.03)	Not available	0.99	2	2 subspecies	0.83 (1.94 - 0.13)
Fabaceae	Lotus	0.11 (0.34 - 0)	NA	1	NA	3	3	0.11 (0.34 - 0)*
Lamiaceae	Micromeria	4.42 (8.25 - 1.6)	4.15 (7.77 - 1.52)	1	0.96	21	21	4.42 (8.25 - 1.6)*	8.4 Mya ± 4.2 My (Crown Node) (Puppo et al. 2015)
Fabaceae	Ononis	1.05 (2.11- 0.21)	0.78 (1.74 - 0.07)	0.56	1	5	2	0.42 (0.99 - 0.04), 0.39 (1 - 0.02)
Asteraceae	Pericallis	1.49 (3.71 - 0.06)	1.09 (2.87 - 0.05)	0.87	1	13	1	0.28 (0.94 - 0.01)	4.77 Mya (95% 7.4 - 2.51 Mya) (Jones et al., 2014)
Plantaginaceae	Plantago	4.46 (8.48 - 1.56)	1.04 (2.26 - 0.08)	1	1	4≤ X <13 c	3	4.46 (8.48 - 1.56)*
Ranunculus	Ranunculus	2.35 (4.34 - 0.8)	NA	1	NA	1	0	NA	7.4Mya (95% 10.7 - 4.3 Mya) (Williams et al., 2015)
Asteraceae	Reichardia	0.93 (2.03 - 0.05)	NA	1	NA	4	0	NA	1.82 Mya (no confidence range given) (Zanne et al. 2014)
Rubiaceae	Rubia	1.71 ( 3.7 - 0.27)	NA	1	NA	2	1	1.71 (3.7 - 0.27)*	2.58 Mya (no confidence range given) (Zanne et al. 2014)
Lamiaceae	Salvia	14.37 (23.52 - 2.34)	4.76 (11.56 - 0.98)	0.25	1	4	4	14.37 (23.52 - 2.34)*
Lamiaceae	Sideritis	3 (4.63 - 0.99)	1.05 (2.56 - 0.09)	0.145	1	25	25	3 (4.63 - 0.99)*	11.92 Mya +/- 5.87 My (Kim et al. 2008)
Caryophyllaceae	Silene	1.32 (2.91 - 0.31)	0.86 (1.82 - 0.07)	1	1	26	1	0.56 (1.2 - 0.08)
Asteraceae	Sonchus	2.36 (4.49 - 0.56)	2.08 (4.05 - 0.15)	0.865	0.77	18	17	2.36 (4.49 - 0.56)*	13.20 Mya +/- 5.51 My (Kim et al. 2008)
Fabaceae	Trigonella	0.52 (1.28 - 0.07)	NA	1	NA	2	0	NA	0.7 Mya (no confidence range given) (Zanne et al. 2014)
Fabaceae	Vicia	0.44 (1.14 - 0.08)	0.47 (1.03 - 0.08)	0.305	1	4	0	NA	4.2 Mya ± 2.4 My (Schaefer et al. 2012)
CI – Confidence intervals, Mya – million years ago, IW – insular woody
*: Estimated age of insular woody lineages are equal to estimated age of the Canary Island lineage. a: As indicated in the global derived woodiness database (A. Zizka and F. Lens, unpublished data). b: Excludes species which have undergone a reversal back to (secondary) herbaceousness. c: At least two CI lineages exist, but the number of species per clade is unclear due to incomplete sampling in …
